# Conditional GWAS of non-CG transposon methylation in *Arabidopsis thaliana* reveals major polymorphisms in five genes

**DOI:** 10.1101/2022.02.09.479810

**Authors:** Eriko Sasaki, Joanna Gunis, Ilka Reichardt-Gomez, Viktoria Nizhynska, Magnus Nordborg

## Abstract

Genome-wide association studies (GWAS) have revealed that the striking natural variation for DNA CHH-methylation (mCHH; H is A, T, or C) of transposons has oligogenic architecture involving major alleles at a handful of known methylation regulators. Here we use a conditional GWAS approach to show that CHG-methylation (mCHG) has a similar genetic architecture — once mCHH is statistically controlled for. We identify five key *trans*-regulators that appear to modulate mCHG levels, and show that they interact with a previously identified modifier of mCHH in regulating natural transposon mobilization.
