## Supplemental Tables for "Conditional GWAS of non-CG transposon methylation in *Arabidopsis thaliana* reveals major polymorphisms in five genes"

### Sheet: Table S1
Table S1. Linkage disequilibrium between five loci
	chr1:4035022	chr1:26253630	chr3:4496626	chr4:10422518	chr5:23553506
chr1:4035022	1	0.0049	0.0002	0.0148	0.0085
chr1:26253630		1	0.0139	0.005	5.53e-07
chr3:4496626			1	0.0018	1.74e-05
chr4:10422518				1	0.0025
chr5:23553506					1

### Sheet: Table S2
Table S2. a priori genes identified by enrichment tests (FDR=0.2)
Gene ID	p-value	MAC	Gene name	SNPs
mCHG in CMT2 targeted TEs
N.D.
mCHG cov mCHH in CMT2 targeted TEs
AT1G65470	5.07	40	FAS1	Chr1:24319774
AT2G22740	4.04	53	SUVH6	Chr2:9658703
AT3G13724	6.42	210	MIR823A	Chr3:4496047
AT4G19020	6.86	301	CMT2	Chr4:10423278
AT5G58130	6.82	62	ROS3	Chr5:23517872
AT5G58230	9.17	64	MSI1	Chr5:23555910
AT5G66750	4.87	162	ATDDM1	Chr5:26649074
mCHG in RdDM targeted TEs
AT1G48410	6.51	202	AGO1	Chr1:17895231
AT2G40030	5.23	64	NRPE1	Chr2:16714815
AT5G23570	5.25	43	ATSGS3	Chr5:7943040
mCHG cov mCHH in RdDM targeted TEs
AT1G69770	7.38	290	CMT3	Chr1:26253630
AT3G13724	10.48	207	MIR823A	Chr3:4496626
AT4G19020	6.85	301	CMT2	Chr4:10423278
AT5G25480	4.71	44	DNMT2	Chr5:8873228
AT5G58130	4.63	64	ROS3	Chr5:23517938
AT5G58230	7.14	99	MSI1	Chr5:23553506

### Sheet: Table S3
Table S3. The list of genes significantly affected in jmj26
	logFC	PValue	FDR	Gene annotation	Description	References
AT3G01345	-10.3899	3.04077e-09	6.44643e-05	Expressed protein	Induced in sdg4 mutant through H3K4me in pollen	Cartagena et al., 2008 Dev Biol.
AT5G35490	-3.35537	4.11391e-08	0.000353975	ATMRU1;mto 1 responding up 1	Identification of the candidate genes regulated by RNA-directed DNA methylation; inprinting gene	Kurihara et al., 2008 Biochem. Biophys; Hsieh et al.,PNAS
AT5G35935	13.0656	5.00908e-08	0.000353975	transposable element gene
AT1G11950	-4.61322	8.8333e-08	0.000468165	Transcription factor jumonji (jmjC) domain-containing protein (JMJ26)
AT1G75945	8.34825	2.40821e-07	0.00102108	hypothetical protein
AT3G22240	1.58072	3.38077e-07	0.00119454	ATHCYSTM9
AT1G64795	6.37501	5.38902e-07	0.0016321	hypothetical protein
AT5G35480	-3.17051	9.4219e-07	0.0024968	protein_coding	Identification of the candidate genes regulated by RNA-directed DNA methylation	Kurihara et al., 2008 Biochem. Biophys
AT2G04735	11.9017	2.25109e-06	0.00530257	long_noncoding_rna
AT3G14210	1.25008	5.02347e-06	0.0106498	ESM1;epithiospecifier modifier 1	Upregulated by DNA methylation inhibitor treatment	Chang and Pikaard 2005 JBC
AT3G22231	2.50863	7.14106e-06	0.0128209	PCC1;pathogen and circadian controlled 1
AT4G01525	1.2734	7.25712e-06	0.0128209	SADHU5-1;transposable element gene
AT3G22235	1.88273	8.33293e-06	0.0135891	ATHCYSTM8
AT3G28510	4.21087	1.90394e-05	0.0288311	P-loop containing nucleoside triphosphate hydrolases superfamily protein
AT5G11330	-1.61602	2.25842e-05	0.0319191	FAD/NAD(P)-binding oxidoreductase family protein
AT1G18193	1.34292	2.59504e-05	0.0343843	hypothetical protein
AT2G14610	5.05944	3.78143e-05	0.0471566	ATPR1;pathogenesis-related gene 1

### Sheet: Table S4_
Table S4. Lines carrying three mCHG-decreasing alleles with mCHH-decreasing NRPE1' allele
		Origin				Genotype
	Latitude	Longitude	Altitude	chr1:4035022	chr1:26253630	chr3:4496626	chr4:10423278	chr5:23555910
7063	29.2144	-13.4811	259	1	1	0	1	0
9606	31.48	-7.45	1538	0	1	0	1	1
9701	43.7	25.91	175	1	1	0	1	0
9710	41.85	23.13	359	0	1	1	1	0
9718	41.55	24.75	1117	0	1	1	1	0
9720	41.77	25.68	273	0	1	1	1	0

### Sheet: Table S5
Table S5. Key resources
Resources	Source	Identifier
Deposited data
DNA methylation-C sequence data of natural populations	Kawakatsu et al., 2016	GSE43857
DNA methylation-C sequence data of epigenetic mutants	Stroud et al., 2013	GSE39901; GSE38286
DNA methylation-C sequence data of epigenetic mutants (jmj26, mirna823a)	This study	TBD
RNA sequence data of natural population	Kawakatsu et al., 2016	GSE80744
RNA sequence data of mutants (jmj26)	This study
Experimental resources
Arabidopsis thaliana natural lines	1001 Genomes Consortium., 2016	N/A
Arabidopsis thaliana T-DNA insertion mutant line jmj26	The Nottingham Arabidopsis Stock Centre	SALKseq_069498.1
Arabidopsis thaliana EMS mutant line msi1	The Nottingham Arabidopsis Stock Centre	msi1-2 (Jullien et al., 2008)
Arabidopsis thaliana mutant line CRISPR-MIR823A-6909	This paper	N/A
Arabidopsis thaliana mutant line CRISPR-MIR823A-9771	This paper	N/A
Arabidopsis thaliana transgenic line t-DNA insertion jmj26 pGreen0029 JMJ26-6909	This paper	N/A
Arabidopsis thaliana transgenic line t-DNA insertion jmj26 pGreen0029 JMJ26-5984	This paper	N/A
Software and algorithms
LIMIX v3.0.4	Lippert et al., 2014	N/A
mixmogam	https://github.com/bvilhjal/mixmogam/blob/master/phenotypeData.py	N/A
Methylpy v1.2.9	Schultz et al. 2015	N/A
STAR v2.7	Dobin et al., 2013	N/A
featureCounts v2.0.1	Liao et al., 2013	N/A
edgeR v3.1	Robinson et al., 2010	N/A
TEtoolkits	Jin et al., 2015	N/A

### Sheet: Table S6
Table S6. Primer information
Name	Sequences	Description
miR823a_DT1-BsF	ATATATGGTCTCGATTGTGTCTGCCGCAGCAAACAAGTT	CRISPR/Cas9 sgRNA
miR823a_DT1-F0	TGTGTCTGCCGCAGCAAACAAGTTTTAGAGCTAGAAATAGC	CRISPR/Cas9 sgRNA
miR823a_DT2-R0	AACGCCCGAAATTCCGTTGTTACAATCTCTTAGTCGACTCTAC	CRISPR/Cas9 sgRNA
miR823a_DT2-BsR	ATTATTGGTCTCGAAACGCCCGAAATTCCGTTGTTACAA	CRISPR/Cas9 sgRNA
JMJ26_F	CAATCACAAGTCTTTTTAGGGTTTTTGA	Cloning
JMJ26_R	TGCCTTTTTGCAGATCATAAATGTGTAT	Cloning
SL_miR823	GAAAGAAGGCGAGGAGCAGATCGAGGAAGAAGACGGAAGAATGTGCGTCTCGCCTTCTTTCATCTTATA	qRT-PCR
miR823_qPCR_F	CGGCTGGGTGGTGATCA	qRT-PCR
uni_R_RT	CGAGGAAGAAGACGGAAGAAT	qRT-PCR
SL_miR160		qRT-PCR
CMT3_F	TTCACGGCTCGGTGGTTTTA	qRT-PCR
CMT3_R	CTCTGGGTGGTTATGCTGCA	qRT-PCR
JMJ26_F	ATGGAGGGTGAAGTTGCTACTAACG	qRT-PCR
JMJ26_R	GCGATCTAGCAATAATGTCTCCACTTC	qRT-PCR
MSI1_F	AGGGGTTGTGGAAGATGTTG	qRT-PCR
MSI1_R	TCGAATGAGCAACCACAGAC	qRT-PCR
SAND_F	AACTCTATGCAGCATTTGATCCACT	qRT-PCR
SAND_R	TGATTGCATATCTTTATCGCCATC	qRT-PCR
